# Integrated Immunopeptidomics and Proteomics Study Reveals Imbalanced Innate and Adaptive Immune Responses to SARS-Cov-2 Infection

**DOI:** 10.1101/2022.08.23.504798

**Authors:** Rui Chen, Kelly M. Fulton, Anh Tran, Diana Duque, Kevin Kovalchik, Etienne Caron, Susan M. Twine, Jianjun Li

**Affiliations:** Human Health Therapeutics Research Centre, National Research Council Canada, 100 Sussex Drive, Ottawa, Ontario, Canada, K1A 0R6; CHU Sainte-Justine Research Center, Montreal, QC H3T 1C5, Canada; Department of Pathology and Cellular Biology, Faculty of Medicine, Université de Montréal, QC H3T 1J4, Canada

## Abstract

We present an integrated immunopeptidomics and proteomics study of SARS-Cov-2 infection to comprehensively decipher the changes in host cells in response to viral infection. Our results indicated that innate immune response in Calu-3 cells was initiated by TLR3, followed by activation of interferon signaling pathway. Host cells also present viral antigens to the cell surface through both Class I and Class II MHC system for recognition by adaptive immune system. SARS-Cov-2 infection led to the disruption of antigen presentation as demonstrated by higher level of HLA proteins from the flow-through of MHC immunoprecipitation. Glycosylation analysis of HLA proteins from the elution and flow-through of immunoprecipitation revealed that the synthesis and degradation of HLA protein was affected by SARS-Cov-2 infection. This study provided many useful information to study the host response to SARS-Cov-2 infection and would be helpful for the development of therapeutics and vaccine for Covid-19 and future pandemic.
