## Supplementary material for "Integrated Immunopeptidomics and Proteomics Study Reveals Imbalanced Innate and Adaptive Immune Responses to SARS-Cov-2 Infection": Supplementary File_5_List of all identifed N-glycopeptides from Immunoprecipiated HLA protein.xlsx

### Sheet: Control
Peptide	Modified Peptide	Peptide Length	Charge	Retention	Observed Mass	Calibrated Observed Mass	Observed M/Z	Calibrated Observed M/Z	Calculated Peptide Mass	Calculated M/Z	Delta Mass	Expectation	Hyperscore	Nextscore	PeptideProphet Probability	Assigned Modifications	Observed Modifications	Is Unique	Protein	Protein ID	Entry Name	Gene	Protein Description	Mapped Genes	Mapped Proteins
GYYNQSEAGSHIIQR		15	3	645.033	2938.24	2938.24	980.419	980.419	1721.81	574.945	1216.42	2.933e-06	29.631	11.691	1		Hex(5)HexNAc(2)(1216.422863)	FALSE	sp|P30685|1B35_HUMAN	P30685	1B35_HUMAN	HLA-B	HLA class I histocompatibility antigen, B-35 alpha chain	HLA-C	sp|P04222|1C03_HUMAN, sp|Q07000|1C15_HUMAN
GYYNQSEAGSHIIQR		15	3	640.676	2938.24	2938.24	980.419	980.419	1721.81	574.945	1216.42	3.56e-06	32.294	9.878	1		Hex(5)HexNAc(2)(1216.422863)	FALSE	sp|P30685|1B35_HUMAN	P30685	1B35_HUMAN	HLA-B	HLA class I histocompatibility antigen, B-35 alpha chain	HLA-C	sp|P04222|1C03_HUMAN, sp|Q07000|1C15_HUMAN
GYYNQSEAGSHIIQR		15	3	640.412	3100.29	3100.29	1034.44	1034.44	1721.81	574.945	1378.47	0.02675	15.791	8.246	0.9983		Hex(6)HexNAc(2)(1378.475686)	FALSE	sp|P30685|1B35_HUMAN	P30685	1B35_HUMAN	HLA-B	HLA class I histocompatibility antigen, B-35 alpha chain	HLA-C	sp|P04222|1C03_HUMAN, sp|Q07000|1C15_HUMAN
GYYNQSEAGSHIIQR		15	3	640.75	3101.27	3101.27	1034.76	1034.76	1721.81	574.945	1379.45	0.00143	22.879	13.778	1		Hex(6)HexNAc(2)(1378.475686)	FALSE	sp|P30685|1B35_HUMAN	P30685	1B35_HUMAN	HLA-B	HLA class I histocompatibility antigen, B-35 alpha chain	HLA-C	sp|P04222|1C03_HUMAN, sp|Q07000|1C15_HUMAN
GYYNQSEAGSHIIQR		15	3	640.999	3166.35	3166.35	1056.46	1056.46	1721.81	574.945	1444.53	0.00351	23.319	12.203	1		dHex(1)Hex(3)HexNAc(4)(1444.533870)	FALSE	sp|P30685|1B35_HUMAN	P30685	1B35_HUMAN	HLA-B	HLA class I histocompatibility antigen, B-35 alpha chain	HLA-C	sp|P04222|1C03_HUMAN, sp|Q07000|1C15_HUMAN
GYYNQSEAGSHIIQR		15	3	639.273	3262.34	3262.34	1088.45	1088.45	1721.81	574.945	1540.52	2.696e-06	33.777	11.786	1		Hex(7)HexNAc(2)(1540.528510)	FALSE	sp|P30685|1B35_HUMAN	P30685	1B35_HUMAN	HLA-B	HLA class I histocompatibility antigen, B-35 alpha chain	HLA-C	sp|P04222|1C03_HUMAN, sp|Q07000|1C15_HUMAN
GYYNQSEAGSHIIQR		15	3	638.456	3262.35	3262.35	1088.46	1088.46	1721.81	574.945	1540.54	5.715e-07	36.472	10.134	1		Hex(7)HexNAc(2)(1540.528510)	FALSE	sp|P30685|1B35_HUMAN	P30685	1B35_HUMAN	HLA-B	HLA class I histocompatibility antigen, B-35 alpha chain	HLA-C	sp|P04222|1C03_HUMAN, sp|Q07000|1C15_HUMAN
GYYNQSEAGSHIIQR		15	3	639.448	3369.43	3369.43	1124.15	1124.15	1721.81	574.945	1647.61	0.08476	19.789	13.752	0.8612		dHex(1)Hex(3)HexNAc(5)(1647.613242)	FALSE	sp|P30685|1B35_HUMAN	P30685	1B35_HUMAN	HLA-B	HLA class I histocompatibility antigen, B-35 alpha chain	HLA-C	sp|P04222|1C03_HUMAN, sp|Q07000|1C15_HUMAN
GYYNQSEAGSHIIQR		15	3	647.864	3424.39	3424.39	1142.47	1142.47	1721.81	574.945	1702.57	0.0001894	36.59	11.822	1		Hex(8)HexNAc(2)(1702.581333)	FALSE	sp|P30685|1B35_HUMAN	P30685	1B35_HUMAN	HLA-B	HLA class I histocompatibility antigen, B-35 alpha chain	HLA-C	sp|P04222|1C03_HUMAN, sp|Q07000|1C15_HUMAN
GYYNQSEAGSHIIQR		15	3	647.641	3424.39	3424.39	1142.47	1142.47	1721.81	574.945	1702.57	6.342e-06	32.291	11.84	1		Hex(8)HexNAc(2)(1702.581333)	FALSE	sp|P30685|1B35_HUMAN	P30685	1B35_HUMAN	HLA-B	HLA class I histocompatibility antigen, B-35 alpha chain	HLA-C	sp|P04222|1C03_HUMAN, sp|Q07000|1C15_HUMAN
GYYNQSEAGSHIIQR		15	3	639.711	3424.4	3424.4	1142.47	1142.47	1721.81	574.945	1702.58	3.283e-05	35.018	9.939	1		Hex(8)HexNAc(2)(1702.581333)	FALSE	sp|P30685|1B35_HUMAN	P30685	1B35_HUMAN	HLA-B	HLA class I histocompatibility antigen, B-35 alpha chain	HLA-C	sp|P04222|1C03_HUMAN, sp|Q07000|1C15_HUMAN
GYYNQSEAGSHIIQR		15	3	637.215	3424.4	3424.4	1142.47	1142.47	1721.81	574.945	1702.58	1.189e-05	32.429	9.918	1		Hex(8)HexNAc(2)(1702.581333)	FALSE	sp|P30685|1B35_HUMAN	P30685	1B35_HUMAN	HLA-B	HLA class I histocompatibility antigen, B-35 alpha chain	HLA-C	sp|P04222|1C03_HUMAN, sp|Q07000|1C15_HUMAN
GYYNQSEAGSHIIQR		15	3	640.376	3586.45	3586.45	1196.49	1196.49	1721.81	574.945	1864.63	0.0001103	30.928	11.884	1		Hex(9)HexNAc(2)(1864.634157)	FALSE	sp|P30685|1B35_HUMAN	P30685	1B35_HUMAN	HLA-B	HLA class I histocompatibility antigen, B-35 alpha chain	HLA-C	sp|P04222|1C03_HUMAN, sp|Q07000|1C15_HUMAN
GYYNQSEAGSHIIQR		15	3	637.039	3586.46	3586.46	1196.49	1196.49	1721.81	574.945	1864.64	0.0005862	30.954	9.978	1		Hex(9)HexNAc(2)(1864.634157)	FALSE	sp|P30685|1B35_HUMAN	P30685	1B35_HUMAN	HLA-B	HLA class I histocompatibility antigen, B-35 alpha chain	HLA-C	sp|P04222|1C03_HUMAN, sp|Q07000|1C15_HUMAN
GYYNQSEAGSHIIQR		15	3	635.953	3586.48	3586.48	1196.5	1196.5	1721.81	574.945	1864.66	0.0004396	25.17	10.05	1		Hex(9)HexNAc(2)(1864.634157)	FALSE	sp|P30685|1B35_HUMAN	P30685	1B35_HUMAN	HLA-B	HLA class I histocompatibility antigen, B-35 alpha chain	HLA-C	sp|P04222|1C03_HUMAN, sp|Q07000|1C15_HUMAN
GYYNQSEAGSHIIQR		15	4	637.98	3693.54	3693.54	924.392	924.392	1721.81	431.46	1971.72	0.02544	16.049	10.282	1		dHex(1)Hex(5)HexNAc(5)(1971.718889)	FALSE	sp|P30685|1B35_HUMAN	P30685	1B35_HUMAN	HLA-B	HLA class I histocompatibility antigen, B-35 alpha chain	HLA-C	sp|P04222|1C03_HUMAN, sp|Q07000|1C15_HUMAN
GYYNQSEAGSHIIQR		15	4	635.916	3693.56	3693.56	924.398	924.398	1721.81	431.46	1971.75	0.002043	20.638	12.687	1		dHex(1)Hex(5)HexNAc(5)(1971.718889)	FALSE	sp|P30685|1B35_HUMAN	P30685	1B35_HUMAN	HLA-B	HLA class I histocompatibility antigen, B-35 alpha chain	HLA-C	sp|P04222|1C03_HUMAN, sp|Q07000|1C15_HUMAN
GYYNQSEAGSHIIQR		15	4	655.641	3781.55	3781.55	946.395	946.395	1721.81	431.46	2059.73	0.02559	23.095	14.209	0.9971		dHex(1)Hex(5)HexNAc(4)NeuAc(1)(2059.734933)	FALSE	sp|P30685|1B35_HUMAN	P30685	1B35_HUMAN	HLA-B	HLA class I histocompatibility antigen, B-35 alpha chain	HLA-C	sp|P04222|1C03_HUMAN, sp|Q07000|1C15_HUMAN
GYYNQSEAGSHIIQR		15	3	656.406	3781.55	3781.55	1261.53	1261.53	1721.81	574.945	2059.74	0.0003493	25.639	14.312	1		dHex(1)Hex(5)HexNAc(4)NeuAc(1)(2059.734933)	FALSE	sp|P30685|1B35_HUMAN	P30685	1B35_HUMAN	HLA-B	HLA class I histocompatibility antigen, B-35 alpha chain	HLA-C	sp|P04222|1C03_HUMAN, sp|Q07000|1C15_HUMAN
GYYNQSEAGSHIIQR		15	4	634.263	3839.6	3839.6	960.908	960.908	1721.81	431.46	2117.78	0.02333	16.774	10.277	0.9963		dHex(2)Hex(5)HexNAc(5)(1971.718889)	FALSE	sp|P30685|1B35_HUMAN	P30685	1B35_HUMAN	HLA-B	HLA class I histocompatibility antigen, B-35 alpha chain	HLA-C	sp|P04222|1C03_HUMAN, sp|Q07000|1C15_HUMAN
GYYNQSEAGSHIIQR		15	4	654.29	3927.61	3927.61	982.909	982.909	1721.81	431.46	2205.79	0.000936	28.404	25.755	0.9892		dHex(2)Hex(5)HexNAc(4)NeuAc(1)(2059.734933)	FALSE	sp|P30685|1B35_HUMAN	P30685	1B35_HUMAN	HLA-B	HLA class I histocompatibility antigen, B-35 alpha chain	HLA-C	sp|P04222|1C03_HUMAN, sp|Q07000|1C15_HUMAN
GYYNQSEAGSHIIQR		15	3	652.864	3927.61	3927.61	1310.21	1310.21	1721.81	574.945	2205.79	0.0007378	33.711	19.21	1		dHex(2)Hex(5)HexNAc(4)NeuAc(1)(2059.734933)	FALSE	sp|P30685|1B35_HUMAN	P30685	1B35_HUMAN	HLA-B	HLA class I histocompatibility antigen, B-35 alpha chain	HLA-C	sp|P04222|1C03_HUMAN, sp|Q07000|1C15_HUMAN
GYYNQSEAGSHIIQR		15	4	652.375	3927.61	3927.61	982.91	982.91	1721.81	431.46	2205.79	0.001943	25.785	23.243	0.9991		dHex(2)Hex(5)HexNAc(4)NeuAc(1)(2059.734933)	FALSE	sp|P30685|1B35_HUMAN	P30685	1B35_HUMAN	HLA-B	HLA class I histocompatibility antigen, B-35 alpha chain	HLA-C	sp|P04222|1C03_HUMAN, sp|Q07000|1C15_HUMAN
GYYNQSEAGSHIIQR		15	4	662.56	3927.61	3927.61	982.911	982.911	1721.81	431.46	2205.8	0.01666	18.319	10.663	0.9895		dHex(2)Hex(5)HexNAc(4)NeuAc(1)(2059.734933)	FALSE	sp|P30685|1B35_HUMAN	P30685	1B35_HUMAN	HLA-B	HLA class I histocompatibility antigen, B-35 alpha chain	HLA-C	sp|P04222|1C03_HUMAN, sp|Q07000|1C15_HUMAN
GYYNQSEAGSHIIQR		15	4	656.218	3967.63	3967.63	992.915	992.915	1721.81	431.46	2245.81	1.002e-07	23.22	12.179	1		dHex(2)Hex(5)HexNAc(4)NeuAc(1)(2059.734933)	FALSE	sp|P30685|1B35_HUMAN	P30685	1B35_HUMAN	HLA-B	HLA class I histocompatibility antigen, B-35 alpha chain	HLA-C	sp|P04222|1C03_HUMAN, sp|Q07000|1C15_HUMAN
GYYNQSEAGSHIIQR		15	4	654.358	3968.64	3968.64	993.166	993.166	1721.81	431.46	2246.82	6.507e-06	20.681	10.329	1		dHex(2)Hex(5)HexNAc(4)NeuAc(1)(2059.734933)	FALSE	sp|P30685|1B35_HUMAN	P30685	1B35_HUMAN	HLA-B	HLA class I histocompatibility antigen, B-35 alpha chain	HLA-C	sp|P04222|1C03_HUMAN, sp|Q07000|1C15_HUMAN
GYYNQSEAGSHIIQR		15	4	665.204	3984.63	3984.63	997.164	997.164	1721.81	431.46	2262.81	0.004914	16.152	9.861	0.9996		dHex(1)Hex(5)HexNAc(5)NeuAc(1)(2059.734933)	FALSE	sp|P30685|1B35_HUMAN	P30685	1B35_HUMAN	HLA-B	HLA class I histocompatibility antigen, B-35 alpha chain	HLA-C	sp|P04222|1C03_HUMAN, sp|Q07000|1C15_HUMAN
GYYNQSEAGSHIIQR		15	4	664.47	3984.63	3984.63	997.166	997.166	1721.81	431.46	2262.82	0.08798	16.209	10.405	0.9951		dHex(1)Hex(5)HexNAc(5)NeuAc(1)(2059.734933)	FALSE	sp|P30685|1B35_HUMAN	P30685	1B35_HUMAN	HLA-B	HLA class I histocompatibility antigen, B-35 alpha chain	HLA-C	sp|P04222|1C03_HUMAN, sp|Q07000|1C15_HUMAN
GYYNQSEAGSHIIQR		15	4	654.89	3984.64	3984.64	997.166	997.166	1721.81	431.46	2262.82	0.00335	25.603	14.198	0.9999		dHex(1)Hex(5)HexNAc(5)NeuAc(1)(2059.734933)	FALSE	sp|P30685|1B35_HUMAN	P30685	1B35_HUMAN	HLA-B	HLA class I histocompatibility antigen, B-35 alpha chain	HLA-C	sp|P04222|1C03_HUMAN, sp|Q07000|1C15_HUMAN
GYYNQSEAGSHIIQR		15	4	654.045	3984.64	3984.64	997.166	997.166	1721.81	431.46	2262.82	0.0001345	25.594	12.172	0.9985		dHex(1)Hex(5)HexNAc(5)NeuAc(1)(2059.734933)	FALSE	sp|P30685|1B35_HUMAN	P30685	1B35_HUMAN	HLA-B	HLA class I histocompatibility antigen, B-35 alpha chain	HLA-C	sp|P04222|1C03_HUMAN, sp|Q07000|1C15_HUMAN
GYYNQSEAGSHIIQR		15	4	681.47	4072.65	4072.65	1019.17	1019.17	1721.81	431.46	2350.83	0.002626	23.176	12.775	0.9996		dHex(1)Hex(5)HexNAc(4)NeuAc(2)(2350.830350)	FALSE	sp|P30685|1B35_HUMAN	P30685	1B35_HUMAN	HLA-B	HLA class I histocompatibility antigen, B-35 alpha chain	HLA-C	sp|P04222|1C03_HUMAN, sp|Q07000|1C15_HUMAN
GYYNQSEAGSHIIQR		15	4	679.949	4072.66	4072.66	1019.17	1019.17	1721.81	431.46	2350.84	0.0004867	25.842	12.8	0.9791		dHex(1)Hex(5)HexNAc(4)NeuAc(2)(2350.830350)	FALSE	sp|P30685|1B35_HUMAN	P30685	1B35_HUMAN	HLA-B	HLA class I histocompatibility antigen, B-35 alpha chain	HLA-C	sp|P04222|1C03_HUMAN, sp|Q07000|1C15_HUMAN
GYYNQSEAGSHIIQR		15	4	652.509	4130.69	4130.69	1033.68	1033.68	1721.81	431.46	2408.87	0.01036	21.499	19.113	0.9993		Hex(5)HexNAc(5)NeuAc(2)(2350.830350)	FALSE	sp|P30685|1B35_HUMAN	P30685	1B35_HUMAN	HLA-B	HLA class I histocompatibility antigen, B-35 alpha chain	HLA-C	sp|P04222|1C03_HUMAN, sp|Q07000|1C15_HUMAN
GYYNQSEAGSHIIQR		15	4	662.611	4130.69	4130.69	1033.68	1033.68	1721.81	431.46	2408.87	0.08957	15.992	11.122	0.9973		Hex(5)HexNAc(5)NeuAc(2)(2350.830350)	FALSE	sp|P30685|1B35_HUMAN	P30685	1B35_HUMAN	HLA-B	HLA class I histocompatibility antigen, B-35 alpha chain	HLA-C	sp|P04222|1C03_HUMAN, sp|Q07000|1C15_HUMAN
GYYNQSEAGSHIIQR		15	4	661.341	4130.69	4130.69	1033.68	1033.68	1721.81	431.46	2408.87	0.00493	23.221	12.197	0.9998		Hex(5)HexNAc(5)NeuAc(2)(2350.830350)	FALSE	sp|P30685|1B35_HUMAN	P30685	1B35_HUMAN	HLA-B	HLA class I histocompatibility antigen, B-35 alpha chain	HLA-C	sp|P04222|1C03_HUMAN, sp|Q07000|1C15_HUMAN
GYYNQSEAGSHIIQR		15	4	651.055	4130.69	4130.69	1033.68	1033.68	1721.81	431.46	2408.87	0.05274	20.512	13.625	0.9986		Hex(5)HexNAc(5)NeuAc(2)(2350.830350)	FALSE	sp|P30685|1B35_HUMAN	P30685	1B35_HUMAN	HLA-B	HLA class I histocompatibility antigen, B-35 alpha chain	HLA-C	sp|P04222|1C03_HUMAN, sp|Q07000|1C15_HUMAN
GYYNQSEAGSHIIQR		15	4	680.955	4275.73	4275.73	1069.94	1069.94	1721.81	431.46	2553.91	0.01386	20.69	13.45	0.9983		Hex(5)HexNAc(4)NeuAc(3)(2350.830350)	FALSE	sp|P30685|1B35_HUMAN	P30685	1B35_HUMAN	HLA-B	HLA class I histocompatibility antigen, B-35 alpha chain	HLA-C	sp|P04222|1C03_HUMAN, sp|Q07000|1C15_HUMAN
GYYNQSEAGSHIIQR		15	4	689.956	4275.74	4275.74	1069.94	1069.94	1721.81	431.46	2553.93	0.1219	15.838	15.764	0.9919		Hex(5)HexNAc(4)NeuAc(3)(2350.830350)	FALSE	sp|P30685|1B35_HUMAN	P30685	1B35_HUMAN	HLA-B	HLA class I histocompatibility antigen, B-35 alpha chain	HLA-C	sp|P04222|1C03_HUMAN, sp|Q07000|1C15_HUMAN
GYYNQSEAGSHIIQR		15	4	679.56	4275.75	4275.75	1069.95	1069.95	1721.81	431.46	2553.94	0.06884	16.051	13.814	0.9957		Hex(5)HexNAc(4)NeuAc(3)(2350.830350)	FALSE	sp|P30685|1B35_HUMAN	P30685	1B35_HUMAN	HLA-B	HLA class I histocompatibility antigen, B-35 alpha chain	HLA-C	sp|P04222|1C03_HUMAN, sp|Q07000|1C15_HUMAN
GYYNQSEAGSHIIQR		15	4	651.923	4292.74	4292.74	1074.19	1074.19	1721.81	431.46	2570.92	0.3849	18.401	15.691	0.9601		dHex(1)Hex(6)HexNAc(4)NeuAc(2)(2350.830350)	FALSE	sp|P30685|1B35_HUMAN	P30685	1B35_HUMAN	HLA-B	HLA class I histocompatibility antigen, B-35 alpha chain	HLA-C	sp|P04222|1C03_HUMAN, sp|Q07000|1C15_HUMAN
GYYNQSEAGSHIIQR		15	4	649.598	4438.8	4438.8	1110.71	1110.71	1721.81	431.46	2716.98	0.0457	18.694	16.579	0.9843		dHex(2)Hex(6)HexNAc(4)NeuAc(2)(2350.830350)	FALSE	sp|P30685|1B35_HUMAN	P30685	1B35_HUMAN	HLA-B	HLA class I histocompatibility antigen, B-35 alpha chain	HLA-C	sp|P04222|1C03_HUMAN, sp|Q07000|1C15_HUMAN

### Sheet: Infection
Peptide	Modified Peptide	Peptide Length	Charge	Retention	Observed Mass	Calibrated Observed Mass	Observed M/Z	Calibrated Observed M/Z	Calculated Peptide Mass	Calculated M/Z	Delta Mass	Expectation	Hyperscore	Nextscore	PeptideProphet Probability	Assigned Modifications	Observed Modifications	Is Unique	Protein	Protein ID	Entry Name	Gene	Protein Description	Mapped Genes	Mapped Proteins
GYYNQSEAGSHIIQR		15	3	636.609	2938.23	2938.23	980.418	980.418	1721.81	574.945	1216.42	7.56e-06	30.986	9.456	1		Hex(5)HexNAc(2)(1216.422863)	FALSE	sp|Q07000|1C15_HUMAN	Q07000	1C15_HUMAN	HLA-C	HLA class I histocompatibility antigen, Cw-15 alpha chain	HLA-B	sp|P04222|1C03_HUMAN, sp|P30685|1B35_HUMAN
GYYNQSEAGSHIIQR		15	3	642.779	2938.24	2938.24	980.421	980.421	1721.81	574.945	1216.43	5.575e-07	33.515	10.575	1		Hex(5)HexNAc(2)(1216.422863)	FALSE	sp|Q07000|1C15_HUMAN	Q07000	1C15_HUMAN	HLA-C	HLA class I histocompatibility antigen, Cw-15 alpha chain	HLA-B	sp|P04222|1C03_HUMAN, sp|P30685|1B35_HUMAN
GYYNQSEAGSHIIQR		15	3	636.364	2938.24	2938.24	980.422	980.422	1721.81	574.945	1216.43	0.002656	18.803	8.583	0.9998		Hex(5)HexNAc(2)(1216.422863)	FALSE	sp|Q07000|1C15_HUMAN	Q07000	1C15_HUMAN	HLA-C	HLA class I histocompatibility antigen, Cw-15 alpha chain	HLA-B	sp|P04222|1C03_HUMAN, sp|P30685|1B35_HUMAN
GYYNQSEAGSHIIQR		15	3	637.074	2938.25	2938.25	980.423	980.423	1721.81	574.945	1216.43	3.087e-06	32.542	9.233	1		Hex(5)HexNAc(2)(1216.422863)	FALSE	sp|Q07000|1C15_HUMAN	Q07000	1C15_HUMAN	HLA-C	HLA class I histocompatibility antigen, Cw-15 alpha chain	HLA-B	sp|P04222|1C03_HUMAN, sp|P30685|1B35_HUMAN
GYYNQSEAGSHIIQR		15	3	634.815	2964.27	2964.27	989.096	989.096	1721.81	574.945	1242.45	0.01278	19.074	10.543	1		dHex(1)Hex(3)HexNAc(3)(1216.422863)	FALSE	sp|Q07000|1C15_HUMAN	Q07000	1C15_HUMAN	HLA-C	HLA class I histocompatibility antigen, Cw-15 alpha chain	HLA-B	sp|P04222|1C03_HUMAN, sp|P30685|1B35_HUMAN
GYYNQSEAGSHIIQR		15	3	634.465	3100.29	3100.29	1034.44	1034.44	1721.81	574.945	1378.47	4.457e-06	36.531	10.801	1		Hex(6)HexNAc(2)(1378.475686)	FALSE	sp|Q07000|1C15_HUMAN	Q07000	1C15_HUMAN	HLA-C	HLA class I histocompatibility antigen, Cw-15 alpha chain	HLA-B	sp|P04222|1C03_HUMAN, sp|P30685|1B35_HUMAN
GYYNQSEAGSHIIQR		15	3	640.077	3100.29	3100.29	1034.44	1034.44	1721.81	574.945	1378.47	0.07161	14.08	8.829	0.9808		Hex(6)HexNAc(2)(1378.475686)	FALSE	sp|Q07000|1C15_HUMAN	Q07000	1C15_HUMAN	HLA-C	HLA class I histocompatibility antigen, Cw-15 alpha chain	HLA-B	sp|P04222|1C03_HUMAN, sp|P30685|1B35_HUMAN
GYYNQSEAGSHIIQR		15	3	639.064	3100.29	3100.29	1034.44	1034.44	1721.81	574.945	1378.48	4.603e-08	40.848	11.74	1		Hex(6)HexNAc(2)(1378.475686)	FALSE	sp|Q07000|1C15_HUMAN	Q07000	1C15_HUMAN	HLA-C	HLA class I histocompatibility antigen, Cw-15 alpha chain	HLA-B	sp|P04222|1C03_HUMAN, sp|P30685|1B35_HUMAN
GYYNQSEAGSHIIQR		15	3	635.149	3100.29	3100.29	1034.44	1034.44	1721.81	574.945	1378.48	1.259e-06	34.1	9.917	1		Hex(6)HexNAc(2)(1378.475686)	FALSE	sp|Q07000|1C15_HUMAN	Q07000	1C15_HUMAN	HLA-C	HLA class I histocompatibility antigen, Cw-15 alpha chain	HLA-B	sp|P04222|1C03_HUMAN, sp|P30685|1B35_HUMAN
GYYNQSEAGSHIIQR		15	3	634.776	3100.3	3100.3	1034.44	1034.44	1721.81	574.945	1378.49	2.096e-06	32.216	9.782	1		Hex(6)HexNAc(2)(1378.475686)	FALSE	sp|Q07000|1C15_HUMAN	Q07000	1C15_HUMAN	HLA-C	HLA class I histocompatibility antigen, Cw-15 alpha chain	HLA-B	sp|P04222|1C03_HUMAN, sp|P30685|1B35_HUMAN
GYYNQSEAGSHIIQR		15	3	640.079	3166.33	3166.33	1056.45	1056.45	1721.81	574.945	1444.52	8.403e-07	31.912	16.88	1		dHex(1)Hex(3)HexNAc(4)(1444.533870)	FALSE	sp|Q07000|1C15_HUMAN	Q07000	1C15_HUMAN	HLA-C	HLA class I histocompatibility antigen, Cw-15 alpha chain	HLA-B	sp|P04222|1C03_HUMAN, sp|P30685|1B35_HUMAN
GYYNQSEAGSHIIQR		15	3	640.824	3166.34	3166.34	1056.45	1056.45	1721.81	574.945	1444.53	0.001584	20.668	14.082	1		dHex(1)Hex(3)HexNAc(4)(1444.533870)	FALSE	sp|Q07000|1C15_HUMAN	Q07000	1C15_HUMAN	HLA-C	HLA class I histocompatibility antigen, Cw-15 alpha chain	HLA-B	sp|P04222|1C03_HUMAN, sp|P30685|1B35_HUMAN
GYYNQSEAGSHIIQR		15	3	642.368	3166.34	3166.34	1056.46	1056.46	1721.81	574.945	1444.53	0.0002671	23.003	12.427	1		dHex(1)Hex(3)HexNAc(4)(1444.533870)	FALSE	sp|Q07000|1C15_HUMAN	Q07000	1C15_HUMAN	HLA-C	HLA class I histocompatibility antigen, Cw-15 alpha chain	HLA-B	sp|P04222|1C03_HUMAN, sp|P30685|1B35_HUMAN
GYYNQSEAGSHIIQR		15	3	640.04	3166.35	3166.35	1056.46	1056.46	1721.81	574.945	1444.53	5.561e-06	34.968	17.412	1		dHex(1)Hex(3)HexNAc(4)(1444.533870)	FALSE	sp|Q07000|1C15_HUMAN	Q07000	1C15_HUMAN	HLA-C	HLA class I histocompatibility antigen, Cw-15 alpha chain	HLA-B	sp|P04222|1C03_HUMAN, sp|P30685|1B35_HUMAN
GYYNQSEAGSHIIQR		15	3	632.038	3166.35	3166.35	1056.46	1056.46	1721.81	574.945	1444.54	0.93	13.632	11.972	0.956		dHex(1)Hex(3)HexNAc(4)(1444.533870)	FALSE	sp|Q07000|1C15_HUMAN	Q07000	1C15_HUMAN	HLA-C	HLA class I histocompatibility antigen, Cw-15 alpha chain	HLA-B	sp|P04222|1C03_HUMAN, sp|P30685|1B35_HUMAN
GYYNQSEAGSHIIQR		15	3	638.509	3166.35	3166.35	1056.46	1056.46	1721.81	574.945	1444.54	0.00891	20.377	10.338	0.997		dHex(1)Hex(3)HexNAc(4)(1444.533870)	FALSE	sp|Q07000|1C15_HUMAN	Q07000	1C15_HUMAN	HLA-C	HLA class I histocompatibility antigen, Cw-15 alpha chain	HLA-B	sp|P04222|1C03_HUMAN, sp|P30685|1B35_HUMAN
GYYNQSEAGSHIIQR		15	3	632.483	3166.37	3166.37	1056.46	1056.46	1721.81	574.945	1444.56	2.314	11.584	10.171	0.9441		dHex(1)Hex(3)HexNAc(4)(1444.533870)	FALSE	sp|Q07000|1C15_HUMAN	Q07000	1C15_HUMAN	HLA-C	HLA class I histocompatibility antigen, Cw-15 alpha chain	HLA-B	sp|P04222|1C03_HUMAN, sp|P30685|1B35_HUMAN
GYYNQSEAGSHIIQR		15	3	632.287	3262.34	3262.34	1088.45	1088.45	1721.81	574.945	1540.52	0.003959	32.619	12.394	0.9801		Hex(7)HexNAc(2)(1540.528510)	FALSE	sp|Q07000|1C15_HUMAN	Q07000	1C15_HUMAN	HLA-C	HLA class I histocompatibility antigen, Cw-15 alpha chain	HLA-B	sp|P04222|1C03_HUMAN, sp|P30685|1B35_HUMAN
GYYNQSEAGSHIIQR		15	3	642.719	3262.34	3262.34	1088.45	1088.45	1721.81	574.945	1540.53	2.843e-08	43.685	13.893	1		Hex(7)HexNAc(2)(1540.528510)	FALSE	sp|Q07000|1C15_HUMAN	Q07000	1C15_HUMAN	HLA-C	HLA class I histocompatibility antigen, Cw-15 alpha chain	HLA-B	sp|P04222|1C03_HUMAN, sp|P30685|1B35_HUMAN
GYYNQSEAGSHIIQR		15	3	642.984	3262.34	3262.34	1088.45	1088.45	1721.81	574.945	1540.53	0.0004583	33.778	11.811	1		Hex(7)HexNAc(2)(1540.528510)	FALSE	sp|Q07000|1C15_HUMAN	Q07000	1C15_HUMAN	HLA-C	HLA class I histocompatibility antigen, Cw-15 alpha chain	HLA-B	sp|P04222|1C03_HUMAN, sp|P30685|1B35_HUMAN
GYYNQSEAGSHIIQR		15	3	637.425	3262.36	3262.36	1088.46	1088.46	1721.81	574.945	1540.55	0.02521	13.555	8.846	0.9157		Hex(7)HexNAc(2)(1540.528510)	FALSE	sp|Q07000|1C15_HUMAN	Q07000	1C15_HUMAN	HLA-C	HLA class I histocompatibility antigen, Cw-15 alpha chain	HLA-B	sp|P04222|1C03_HUMAN, sp|P30685|1B35_HUMAN
GYYNQSEAGSHIIQR		15	3	632.793	3262.36	3262.36	1088.46	1088.46	1721.81	574.945	1540.55	1.187e-06	35.961	12.83	1		Hex(7)HexNAc(2)(1540.528510)	FALSE	sp|Q07000|1C15_HUMAN	Q07000	1C15_HUMAN	HLA-C	HLA class I histocompatibility antigen, Cw-15 alpha chain	HLA-B	sp|P04222|1C03_HUMAN, sp|P30685|1B35_HUMAN
GYYNQSEAGSHIIQR		15	3	632.593	3262.37	3262.37	1088.46	1088.46	1721.81	574.945	1540.55	0.002056	20.248	8.829	0.9975		Hex(7)HexNAc(2)(1540.528510)	FALSE	sp|Q07000|1C15_HUMAN	Q07000	1C15_HUMAN	HLA-C	HLA class I histocompatibility antigen, Cw-15 alpha chain	HLA-B	sp|P04222|1C03_HUMAN, sp|P30685|1B35_HUMAN
GYYNQSEAGSHIIQR		15	3	635.928	3262.37	3262.37	1088.46	1088.46	1721.81	574.945	1540.55	1.627e-05	29.654	9.861	1		Hex(7)HexNAc(2)(1540.528510)	FALSE	sp|Q07000|1C15_HUMAN	Q07000	1C15_HUMAN	HLA-C	HLA class I histocompatibility antigen, Cw-15 alpha chain	HLA-B	sp|P04222|1C03_HUMAN, sp|P30685|1B35_HUMAN
GYYNQSEAGSHIIQR		15	3	633.913	3369.43	3369.43	1124.15	1124.15	1721.81	574.945	1647.62	1.921e-06	28.352	15.285	1		dHex(1)Hex(3)HexNAc(5)(1647.613242)	FALSE	sp|Q07000|1C15_HUMAN	Q07000	1C15_HUMAN	HLA-C	HLA class I histocompatibility antigen, Cw-15 alpha chain	HLA-B	sp|P04222|1C03_HUMAN, sp|P30685|1B35_HUMAN
GYYNQSEAGSHIIQR		15	3	631.614	3369.43	3369.43	1124.15	1124.15	1721.81	574.945	1647.62	0.0001988	30.352	17.362	1		dHex(1)Hex(3)HexNAc(5)(1647.613242)	FALSE	sp|Q07000|1C15_HUMAN	Q07000	1C15_HUMAN	HLA-C	HLA class I histocompatibility antigen, Cw-15 alpha chain	HLA-B	sp|P04222|1C03_HUMAN, sp|P30685|1B35_HUMAN
GYYNQSEAGSHIIQR		15	3	637.388	3369.45	3369.45	1124.16	1124.16	1721.81	574.945	1647.64	2.235e-06	29.094	17.54	1		dHex(1)Hex(3)HexNAc(5)(1647.613242)	FALSE	sp|Q07000|1C15_HUMAN	Q07000	1C15_HUMAN	HLA-C	HLA class I histocompatibility antigen, Cw-15 alpha chain	HLA-B	sp|P04222|1C03_HUMAN, sp|P30685|1B35_HUMAN
GYYNQSEAGSHIIQR		15	3	640.763	3424.39	3424.39	1142.47	1142.47	1721.81	574.945	1702.58	1.692e-07	40.586	12.942	1		Hex(8)HexNAc(2)(1702.581333)	FALSE	sp|Q07000|1C15_HUMAN	Q07000	1C15_HUMAN	HLA-C	HLA class I histocompatibility antigen, Cw-15 alpha chain	HLA-B	sp|P04222|1C03_HUMAN, sp|P30685|1B35_HUMAN
GYYNQSEAGSHIIQR		15	3	643.76	3424.39	3424.39	1142.47	1142.47	1721.81	574.945	1702.58	8.171e-06	33.851	12.036	1		Hex(8)HexNAc(2)(1702.581333)	FALSE	sp|Q07000|1C15_HUMAN	Q07000	1C15_HUMAN	HLA-C	HLA class I histocompatibility antigen, Cw-15 alpha chain	HLA-B	sp|P04222|1C03_HUMAN, sp|P30685|1B35_HUMAN
GYYNQSEAGSHIIQR		15	3	644.713	3424.39	3424.39	1142.47	1142.47	1721.81	574.945	1702.58	3.589e-08	32.604	11.82	1		Hex(8)HexNAc(2)(1702.581333)	FALSE	sp|Q07000|1C15_HUMAN	Q07000	1C15_HUMAN	HLA-C	HLA class I histocompatibility antigen, Cw-15 alpha chain	HLA-B	sp|P04222|1C03_HUMAN, sp|P30685|1B35_HUMAN
GYYNQSEAGSHIIQR		15	3	645.844	3424.4	3424.4	1142.47	1142.47	1721.81	574.945	1702.58	5.335e-08	38.027	12.23	1		Hex(8)HexNAc(2)(1702.581333)	FALSE	sp|Q07000|1C15_HUMAN	Q07000	1C15_HUMAN	HLA-C	HLA class I histocompatibility antigen, Cw-15 alpha chain	HLA-B	sp|P04222|1C03_HUMAN, sp|P30685|1B35_HUMAN
GYYNQSEAGSHIIQR		15	3	633.405	3424.4	3424.4	1142.47	1142.47	1721.81	574.945	1702.58	8.913e-08	40.7	11.838	1		Hex(8)HexNAc(2)(1702.581333)	FALSE	sp|Q07000|1C15_HUMAN	Q07000	1C15_HUMAN	HLA-C	HLA class I histocompatibility antigen, Cw-15 alpha chain	HLA-B	sp|P04222|1C03_HUMAN, sp|P30685|1B35_HUMAN
GYYNQSEAGSHIIQR		15	3	652.027	3424.4	3424.4	1142.47	1142.47	1721.81	574.945	1702.59	0.0009678	24.712	11.807	0.9999		Hex(8)HexNAc(2)(1702.581333)	FALSE	sp|Q07000|1C15_HUMAN	Q07000	1C15_HUMAN	HLA-C	HLA class I histocompatibility antigen, Cw-15 alpha chain	HLA-B	sp|P04222|1C03_HUMAN, sp|P30685|1B35_HUMAN
GYYNQSEAGSHIIQR		15	3	640.755	3424.4	3424.4	1142.47	1142.47	1721.81	574.945	1702.59	0.002961	30.94	10.369	0.9937		Hex(8)HexNAc(2)(1702.581333)	FALSE	sp|Q07000|1C15_HUMAN	Q07000	1C15_HUMAN	HLA-C	HLA class I histocompatibility antigen, Cw-15 alpha chain	HLA-B	sp|P04222|1C03_HUMAN, sp|P30685|1B35_HUMAN
GYYNQSEAGSHIIQR		15	3	638.296	3424.41	3424.41	1142.48	1142.48	1721.81	574.945	1702.59	2.427e-06	33.96	10.403	1		Hex(8)HexNAc(2)(1702.581333)	FALSE	sp|Q07000|1C15_HUMAN	Q07000	1C15_HUMAN	HLA-C	HLA class I histocompatibility antigen, Cw-15 alpha chain	HLA-B	sp|P04222|1C03_HUMAN, sp|P30685|1B35_HUMAN
GYYNQSEAGSHIIQR		15	3	630.461	3424.41	3424.41	1142.48	1142.48	1721.81	574.945	1702.6	0.00229	31.058	10.208	0.9973		Hex(8)HexNAc(2)(1702.581333)	FALSE	sp|Q07000|1C15_HUMAN	Q07000	1C15_HUMAN	HLA-C	HLA class I histocompatibility antigen, Cw-15 alpha chain	HLA-B	sp|P04222|1C03_HUMAN, sp|P30685|1B35_HUMAN
GYYNQSEAGSHIIQR		15	3	632.37	3424.42	3424.42	1142.48	1142.48	1721.81	574.945	1702.61	0.00136	29.416	10.414	0.9997		Hex(8)HexNAc(2)(1702.581333)	FALSE	sp|Q07000|1C15_HUMAN	Q07000	1C15_HUMAN	HLA-C	HLA class I histocompatibility antigen, Cw-15 alpha chain	HLA-B	sp|P04222|1C03_HUMAN, sp|P30685|1B35_HUMAN
GYYNQSEAGSHIIQR		15	3	658.142	3426.4	3426.4	1143.14	1143.14	1721.81	574.945	1704.59	0.0005771	22.455	9.474	1			FALSE	sp|Q07000|1C15_HUMAN	Q07000	1C15_HUMAN	HLA-C	HLA class I histocompatibility antigen, Cw-15 alpha chain	HLA-B	sp|P04222|1C03_HUMAN, sp|P30685|1B35_HUMAN
GYYNQSEAGSHIIQR		15	3	640.115	3586.44	3586.44	1196.49	1196.49	1721.81	574.945	1864.63	0.1442	15.864	11.205	0.9998		Hex(9)HexNAc(2)(1864.634157)	FALSE	sp|Q07000|1C15_HUMAN	Q07000	1C15_HUMAN	HLA-C	HLA class I histocompatibility antigen, Cw-15 alpha chain	HLA-B	sp|P04222|1C03_HUMAN, sp|P30685|1B35_HUMAN
GYYNQSEAGSHIIQR		15	3	640.514	3586.45	3586.45	1196.49	1196.49	1721.81	574.945	1864.64	0.002225	24.868	10.4	1		Hex(9)HexNAc(2)(1864.634157)	FALSE	sp|Q07000|1C15_HUMAN	Q07000	1C15_HUMAN	HLA-C	HLA class I histocompatibility antigen, Cw-15 alpha chain	HLA-B	sp|P04222|1C03_HUMAN, sp|P30685|1B35_HUMAN
GYYNQSEAGSHIIQR		15	3	633.442	3586.45	3586.45	1196.49	1196.49	1721.81	574.945	1864.64	1.602e-05	30.681	11.942	1		Hex(9)HexNAc(2)(1864.634157)	FALSE	sp|Q07000|1C15_HUMAN	Q07000	1C15_HUMAN	HLA-C	HLA class I histocompatibility antigen, Cw-15 alpha chain	HLA-B	sp|P04222|1C03_HUMAN, sp|P30685|1B35_HUMAN
GYYNQSEAGSHIIQR		15	3	638.472	3586.45	3586.45	1196.49	1196.49	1721.81	574.945	1864.64	0.005001	26.788	10.144	1		Hex(9)HexNAc(2)(1864.634157)	FALSE	sp|Q07000|1C15_HUMAN	Q07000	1C15_HUMAN	HLA-C	HLA class I histocompatibility antigen, Cw-15 alpha chain	HLA-B	sp|P04222|1C03_HUMAN, sp|P30685|1B35_HUMAN
GYYNQSEAGSHIIQR		15	3	634.389	3586.46	3586.46	1196.49	1196.49	1721.81	574.945	1864.65	5.689e-05	35.02	10.563	1		Hex(9)HexNAc(2)(1864.634157)	FALSE	sp|Q07000|1C15_HUMAN	Q07000	1C15_HUMAN	HLA-C	HLA class I histocompatibility antigen, Cw-15 alpha chain	HLA-B	sp|P04222|1C03_HUMAN, sp|P30685|1B35_HUMAN
GYYNQSEAGSHIIQR		15	3	630.139	3586.46	3586.46	1196.49	1196.49	1721.81	574.945	1864.65	0.0002537	35.099	10.417	1		Hex(9)HexNAc(2)(1864.634157)	FALSE	sp|Q07000|1C15_HUMAN	Q07000	1C15_HUMAN	HLA-C	HLA class I histocompatibility antigen, Cw-15 alpha chain	HLA-B	sp|P04222|1C03_HUMAN, sp|P30685|1B35_HUMAN
GYYNQSEAGSHIIQR		15	3	634.083	3586.47	3586.47	1196.5	1196.5	1721.81	574.945	1864.66	0.001368	25.497	12.028	1		Hex(9)HexNAc(2)(1864.634157)	FALSE	sp|Q07000|1C15_HUMAN	Q07000	1C15_HUMAN	HLA-C	HLA class I histocompatibility antigen, Cw-15 alpha chain	HLA-B	sp|P04222|1C03_HUMAN, sp|P30685|1B35_HUMAN
GYYNQSEAGSHIIQR		15	3	629.687	3693.54	3693.54	1232.19	1232.19	1721.81	574.945	1971.73	0.004598	31.012	17.583	0.7252		dHex(1)Hex(5)HexNAc(5)(1971.718889)	FALSE	sp|Q07000|1C15_HUMAN	Q07000	1C15_HUMAN	HLA-C	HLA class I histocompatibility antigen, Cw-15 alpha chain	HLA-B	sp|P04222|1C03_HUMAN, sp|P30685|1B35_HUMAN
GYYNQSEAGSHIIQR		15	3	650.505	3781.53	3781.53	1261.52	1261.52	1721.81	574.945	2059.72	4.067e-05	25.588	14.321	1		dHex(1)Hex(5)HexNAc(4)NeuAc(1)	FALSE	sp|Q07000|1C15_HUMAN	Q07000	1C15_HUMAN	HLA-C	HLA class I histocompatibility antigen, Cw-15 alpha chain	HLA-B	sp|P04222|1C03_HUMAN, sp|P30685|1B35_HUMAN
GYYNQSEAGSHIIQR		15	3	634.179	3782.55	3782.55	1261.86	1261.86	1721.81	574.945	2060.74	0.002764	25.858	13.559	1		dHex(1)Hex(5)HexNAc(4)NeuAc(1)	FALSE	sp|Q07000|1C15_HUMAN	Q07000	1C15_HUMAN	HLA-C	HLA class I histocompatibility antigen, Cw-15 alpha chain	HLA-B	sp|P04222|1C03_HUMAN, sp|P30685|1B35_HUMAN
GYYNQSEAGSHIIQR		15	3	632.85	3782.56	3782.56	1261.86	1261.86	1721.81	574.945	2060.75	9.923e-05	23.247	15.47	1		dHex(1)Hex(5)HexNAc(4)NeuAc(1)	FALSE	sp|Q07000|1C15_HUMAN	Q07000	1C15_HUMAN	HLA-C	HLA class I histocompatibility antigen, Cw-15 alpha chain	HLA-B	sp|P04222|1C03_HUMAN, sp|P30685|1B35_HUMAN
GYYNQSEAGSHIIQR		15	3	655.162	3798.53	3798.53	1267.18	1267.18	1721.81	574.945	2076.71	0.0009382	17.898	11.727	0.9998		Hex(6)HexNAc(4)NeuAc(1)	FALSE	sp|Q07000|1C15_HUMAN	Q07000	1C15_HUMAN	HLA-C	HLA class I histocompatibility antigen, Cw-15 alpha chain	HLA-B	sp|P04222|1C03_HUMAN, sp|P30685|1B35_HUMAN
GYYNQSEAGSHIIQR		15	3	665.866	3798.53	3798.53	1267.18	1267.18	1721.81	574.945	2076.72	8.902e-05	25.442	14.665	1		Hex(6)HexNAc(4)NeuAc(1)	FALSE	sp|Q07000|1C15_HUMAN	Q07000	1C15_HUMAN	HLA-C	HLA class I histocompatibility antigen, Cw-15 alpha chain	HLA-B	sp|P04222|1C03_HUMAN, sp|P30685|1B35_HUMAN
GYYNQSEAGSHIIQR		15	3	626.281	3839.61	3839.61	1280.88	1280.88	1721.81	574.945	2117.8	0.09588	12.079	8.848	0.8283		dHex(2)Hex(5)HexNAc(5)(1971.718889)	FALSE	sp|Q07000|1C15_HUMAN	Q07000	1C15_HUMAN	HLA-C	HLA class I histocompatibility antigen, Cw-15 alpha chain	HLA-B	sp|P04222|1C03_HUMAN, sp|P30685|1B35_HUMAN
GYYNQSEAGSHIIQR		15	3	657.543	3927.61	3927.61	1310.21	1310.21	1721.81	574.945	2205.79	0.1345	20.823	14.402	0.798		dHex(2)Hex(5)HexNAc(4)NeuAc(1)(2059.734933)	FALSE	sp|Q07000|1C15_HUMAN	Q07000	1C15_HUMAN	HLA-C	HLA class I histocompatibility antigen, Cw-15 alpha chain	HLA-B	sp|P04222|1C03_HUMAN, sp|P30685|1B35_HUMAN
GYYNQSEAGSHIIQR		15	3	647.239	3927.61	3927.61	1310.21	1310.21	1721.81	574.945	2205.8	0.0005535	33.645	30.884	1		dHex(2)Hex(5)HexNAc(4)NeuAc(1)(2059.734933)	FALSE	sp|Q07000|1C15_HUMAN	Q07000	1C15_HUMAN	HLA-C	HLA class I histocompatibility antigen, Cw-15 alpha chain	HLA-B	sp|P04222|1C03_HUMAN, sp|P30685|1B35_HUMAN
GYYNQSEAGSHIIQR		15	3	657.414	3927.61	3927.61	1310.21	1310.21	1721.81	574.945	2205.8	0.02105	25.532	14.545	0.8997		dHex(2)Hex(5)HexNAc(4)NeuAc(1)(2059.734933)	FALSE	sp|Q07000|1C15_HUMAN	Q07000	1C15_HUMAN	HLA-C	HLA class I histocompatibility antigen, Cw-15 alpha chain	HLA-B	sp|P04222|1C03_HUMAN, sp|P30685|1B35_HUMAN
GYYNQSEAGSHIIQR		15	3	651.536	3927.61	3927.61	1310.21	1310.21	1721.81	574.945	2205.8	0.002141	30.794	19.28	0.9965		dHex(2)Hex(5)HexNAc(4)NeuAc(1)(2059.734933)	FALSE	sp|Q07000|1C15_HUMAN	Q07000	1C15_HUMAN	HLA-C	HLA class I histocompatibility antigen, Cw-15 alpha chain	HLA-B	sp|P04222|1C03_HUMAN, sp|P30685|1B35_HUMAN
GYYNQSEAGSHIIQR		15	3	647.212	3927.62	3927.62	1310.21	1310.21	1721.81	574.945	2205.81	0.0003629	26.419	16.703	1		dHex(2)Hex(5)HexNAc(4)NeuAc(1)(2059.734933)	FALSE	sp|Q07000|1C15_HUMAN	Q07000	1C15_HUMAN	HLA-C	HLA class I histocompatibility antigen, Cw-15 alpha chain	HLA-B	sp|P04222|1C03_HUMAN, sp|P30685|1B35_HUMAN
GYYNQSEAGSHIIQR		15	3	647.22	3927.62	3927.62	1310.21	1310.21	1721.81	574.945	2205.81	0.1218	21.245	14.369	0.8105		dHex(2)Hex(5)HexNAc(4)NeuAc(1)(2059.734933)	FALSE	sp|Q07000|1C15_HUMAN	Q07000	1C15_HUMAN	HLA-C	HLA class I histocompatibility antigen, Cw-15 alpha chain	HLA-B	sp|P04222|1C03_HUMAN, sp|P30685|1B35_HUMAN
GYYNQSEAGSHIIQR		15	3	648.77	3967.63	3967.63	1323.55	1323.55	1721.81	574.945	2245.82	0.0003651	25.693	12.266	1		dHex(2)Hex(5)HexNAc(4)NeuAc(1)(2059.734933)	FALSE	sp|Q07000|1C15_HUMAN	Q07000	1C15_HUMAN	HLA-C	HLA class I histocompatibility antigen, Cw-15 alpha chain	HLA-B	sp|P04222|1C03_HUMAN, sp|P30685|1B35_HUMAN
GYYNQSEAGSHIIQR		15	3	648.512	3968.65	3968.65	1323.89	1323.89	1721.81	574.945	2246.83	0.0185	20.725	12.273	0.9996		dHex(2)Hex(5)HexNAc(4)NeuAc(1)(2059.734933)	FALSE	sp|Q07000|1C15_HUMAN	Q07000	1C15_HUMAN	HLA-C	HLA class I histocompatibility antigen, Cw-15 alpha chain	HLA-B	sp|P04222|1C03_HUMAN, sp|P30685|1B35_HUMAN
GYYNQSEAGSHIIQR		15	3	659.786	3984.63	3984.63	1329.22	1329.22	1721.81	574.945	2262.82	0.1204	18.211	12.179	0.9816		dHex(1)Hex(5)HexNAc(5)NeuAc(1)(2059.734933)	FALSE	sp|Q07000|1C15_HUMAN	Q07000	1C15_HUMAN	HLA-C	HLA class I histocompatibility antigen, Cw-15 alpha chain	HLA-B	sp|P04222|1C03_HUMAN, sp|P30685|1B35_HUMAN
GYYNQSEAGSHIIQR		15	3	652.956	3984.64	3984.64	1329.22	1329.22	1721.81	574.945	2262.82	0.4139	16.782	14.266	0.9374		dHex(1)Hex(5)HexNAc(5)NeuAc(1)(2059.734933)	FALSE	sp|Q07000|1C15_HUMAN	Q07000	1C15_HUMAN	HLA-C	HLA class I histocompatibility antigen, Cw-15 alpha chain	HLA-B	sp|P04222|1C03_HUMAN, sp|P30685|1B35_HUMAN
GYYNQSEAGSHIIQR		15	3	649.14	3984.64	3984.64	1329.22	1329.22	1721.81	574.945	2262.82	0.01282	23.739	13.284	0.9911		dHex(1)Hex(5)HexNAc(5)NeuAc(1)(2059.734933)	FALSE	sp|Q07000|1C15_HUMAN	Q07000	1C15_HUMAN	HLA-C	HLA class I histocompatibility antigen, Cw-15 alpha chain	HLA-B	sp|P04222|1C03_HUMAN, sp|P30685|1B35_HUMAN
GYYNQSEAGSHIIQR		15	3	649.085	3984.64	3984.64	1329.22	1329.22	1721.81	574.945	2262.83	0.002227	26.473	13.372	0.9997		dHex(1)Hex(5)HexNAc(5)NeuAc(1)(2059.734933)	FALSE	sp|Q07000|1C15_HUMAN	Q07000	1C15_HUMAN	HLA-C	HLA class I histocompatibility antigen, Cw-15 alpha chain	HLA-B	sp|P04222|1C03_HUMAN, sp|P30685|1B35_HUMAN
GYYNQSEAGSHIIQR		15	3	659.462	3984.64	3984.64	1329.22	1329.22	1721.81	574.945	2262.83	0.05154	18.54	11.763	0.99		dHex(1)Hex(5)HexNAc(5)NeuAc(1)	FALSE	sp|Q07000|1C15_HUMAN	Q07000	1C15_HUMAN	HLA-C	HLA class I histocompatibility antigen, Cw-15 alpha chain	HLA-B	sp|P04222|1C03_HUMAN, sp|P30685|1B35_HUMAN
GYYNQSEAGSHIIQR		15	3	624.084	3985.66	3985.66	1329.56	1329.56	1721.81	574.945	2263.85	0.004046	23.068	13.348	0.9797		dHex(3)Hex(5)HexNAc(5)	FALSE	sp|Q07000|1C15_HUMAN	Q07000	1C15_HUMAN	HLA-C	HLA class I histocompatibility antigen, Cw-15 alpha chain	HLA-B	sp|P04222|1C03_HUMAN, sp|P30685|1B35_HUMAN
GYYNQSEAGSHIIQR		15	3	656.306	4130.69	4130.69	1377.9	1377.9	1721.81	574.945	2408.87	0.0002767	28.164	14.576	1		Hex(5)HexNAc(5)NeuAc(2)(2350.830350)	FALSE	sp|Q07000|1C15_HUMAN	Q07000	1C15_HUMAN	HLA-C	HLA class I histocompatibility antigen, Cw-15 alpha chain	HLA-B	sp|P04222|1C03_HUMAN, sp|P30685|1B35_HUMAN
GYYNQSEAGSHIIQR		15	3	656.363	4130.69	4130.69	1377.9	1377.9	1721.81	574.945	2408.88	0.1558	20.57	14.101	0.9995		Hex(5)HexNAc(5)NeuAc(2)(2350.830350)	FALSE	sp|Q07000|1C15_HUMAN	Q07000	1C15_HUMAN	HLA-C	HLA class I histocompatibility antigen, Cw-15 alpha chain	HLA-B	sp|P04222|1C03_HUMAN, sp|P30685|1B35_HUMAN
GYYNQSEAGSHIIQR		15	3	649.967	4130.69	4130.69	1377.9	1377.9	1721.81	574.945	2408.88	0.003169	25.613	14.645	1		Hex(5)HexNAc(5)NeuAc(2)(2350.830350)	FALSE	sp|Q07000|1C15_HUMAN	Q07000	1C15_HUMAN	HLA-C	HLA class I histocompatibility antigen, Cw-15 alpha chain	HLA-B	sp|P04222|1C03_HUMAN, sp|P30685|1B35_HUMAN
GYYNQSEAGSHIIQR		15	3	645.846	4130.69	4130.69	1377.91	1377.91	1721.81	574.945	2408.88	0.03993	23.883	14.537	0.9998		Hex(5)HexNAc(5)NeuAc(2)(2350.830350)	FALSE	sp|Q07000|1C15_HUMAN	Q07000	1C15_HUMAN	HLA-C	HLA class I histocompatibility antigen, Cw-15 alpha chain	HLA-B	sp|P04222|1C03_HUMAN, sp|P30685|1B35_HUMAN
GYYNQSEAGSHIIQR		15	3	646.067	4130.7	4130.7	1377.91	1377.91	1721.81	574.945	2408.89	2.29e-06	30.791	19.18	1		Hex(5)HexNAc(5)NeuAc(2)(2350.830350)	FALSE	sp|Q07000|1C15_HUMAN	Q07000	1C15_HUMAN	HLA-C	HLA class I histocompatibility antigen, Cw-15 alpha chain	HLA-B	sp|P04222|1C03_HUMAN, sp|P30685|1B35_HUMAN
GYYNQSEAGSHIIQR		15	3	645.995	4130.7	4130.7	1377.91	1377.91	1721.81	574.945	2408.89	0.007854	23.788	13.349	0.9999		Hex(5)HexNAc(5)NeuAc(2)(2350.830350)	FALSE	sp|Q07000|1C15_HUMAN	Q07000	1C15_HUMAN	HLA-C	HLA class I histocompatibility antigen, Cw-15 alpha chain	HLA-B	sp|P04222|1C03_HUMAN, sp|P30685|1B35_HUMAN
GYYNQSEAGSHIIQR		15	3	656.511	4130.71	4130.71	1377.91	1377.91	1721.81	574.945	2408.89	0.0004062	28.127	14.469	1		dHex(2)Hex(5)HexNAc(5)NeuAc(1)	FALSE	sp|Q07000|1C15_HUMAN	Q07000	1C15_HUMAN	HLA-C	HLA class I histocompatibility antigen, Cw-15 alpha chain	HLA-B	sp|P04222|1C03_HUMAN, sp|P30685|1B35_HUMAN
GYYNQSEAGSHIIQR		15	3	674.299	4275.73	4275.73	1426.25	1426.25	1721.81	574.945	2553.92	0.004398	28.188	15.591	0.9647		dHex(1)Hex(5)HexNAc(5)NeuAc(2)	FALSE	sp|Q07000|1C15_HUMAN	Q07000	1C15_HUMAN	HLA-C	HLA class I histocompatibility antigen, Cw-15 alpha chain	HLA-B	sp|P04222|1C03_HUMAN, sp|P30685|1B35_HUMAN
GYYNQSEAGSHIIQR		15	3	677.064	4275.75	4275.75	1426.26	1426.26	1721.81	574.945	2553.94	0.2451	15.963	11.641	0.6481		dHex(1)Hex(5)HexNAc(5)NeuAc(2)	FALSE	sp|Q07000|1C15_HUMAN	Q07000	1C15_HUMAN	HLA-C	HLA class I histocompatibility antigen, Cw-15 alpha chain	HLA-B	sp|P04222|1C03_HUMAN, sp|P30685|1B35_HUMAN
GYYNQSEAGSHIIQR		15	3	645.264	4438.8	4438.8	1480.61	1480.61	1721.81	574.945	2716.99	0.0587	18.657	16.415	0.9325		dHex(2)Hex(6)HexNAc(4)NeuAc(2)(2350.830350)	FALSE	sp|Q07000|1C15_HUMAN	Q07000	1C15_HUMAN	HLA-C	HLA class I histocompatibility antigen, Cw-15 alpha chain	HLA-B	sp|P04222|1C03_HUMAN, sp|P30685|1B35_HUMAN
GYYNQSEAGSHIIQR		15	3	645.081	4438.81	4438.81	1480.61	1480.61	1721.81	574.945	2717	0.09644	14.317	10.511	0.906		dHex(2)Hex(6)HexNAc(4)NeuAc(2)(2350.830350)	FALSE	sp|Q07000|1C15_HUMAN	Q07000	1C15_HUMAN	HLA-C	HLA class I histocompatibility antigen, Cw-15 alpha chain	HLA-B	sp|P04222|1C03_HUMAN, sp|P30685|1B35_HUMAN
